# Integrated genetic screening reveals FEN1 as a driver of stemness and temozolomide resistance in glioblastoma

**DOI:** 10.1101/2025.06.18.660339

**Authors:** Benjamin A. Brakel, Dillon McKenna, Anish Puri, Vaseem Muhammad Shaikh, Manoj Singh, Ali Saleh, Abdo-jose Tomajian, Nicholas Mikolajewicz, Marcello Beltrami, Alisha Anand, Petar Miletic, Kevin R. Brown, David Tieu, William Maich, Sabra Salim, Yujin Suk, Minomi Subapanditha, Deena M.A. Gendoo, Chitra Venugopal, Jason Moffat, Sachin Katyal, Chirayu R. Chokshi, Sheila K. Singh

## Abstract

Glioblastoma (GBM) is a lethal brain tumor with limited response to standard of care chemoradiotherapy. In this study, we conducted genome-wide CRISPR knockout screening in patient-derived glioblastoma stem cells (GSCs) to identify genetic dependencies of cell survival and therapy resistance. Our screening identified flap endonuclease 1 (FEN1) as a key driver of GSC survival, with enhanced dependency under temozolomide (TMZ) treatment. Genetic perturbation of FEN1 reduced GSC self-renewal and proliferation in vitro, and prolonged survival in a patient-derived xenograft model of GBM. FEN1 inhibition (FEN1i) preferentially affected highly aggressive or recurrent GBM models compared with less aggressive GBMs and healthy neural stem cells. Moreover, FEN1 inhibition synergized with TMZ only in these aggressive FEN1i-sensitive GSCs, providing cancer-selective killing and TMZ sensitization in the most untreatable of GBMs. Mechanistically, FEN1i-sensitive GSCs exhibited greater proliferation and sphere formation, while stalling their proliferation conferred resistance to FEN1 inhibition. Single-cell transcriptomics further linked FEN1 expression to stemness and the DNA damage response, elucidating broader determinants of FEN1 dependency. These findings establish FEN1 as a promising therapeutic target in GBM, offering a strategy for both selective targeting and enhancement of TMZ efficacy in aggressive cancers.

**Statement of Significance:** This study identifies FEN1 as a key vulnerability of glioblastoma stem cells, revealing its role in therapy resistance and stemness, and proposes FEN1 inhibition as a strategy to enhance temozolomide efficacy.
