## Supplementary Table 1 for "Integrated genetic screening reveals FEN1 as a driver of stemness and temozolomide resistance in glioblastoma"

### Sheet: Sheet1
Antibody	species	dilution	Company	Catalog
p-DNA-PKS2056	Rabbit	1:1,000	Abcam	124918
DNA-PK	Mouse	1:1,000	Cell Signaling	12311
p-ATMS1981	Rabbit	1:1,000	Cell Signaling	13050
ATM	Rabbit	1:1,000	Cell Signaling	2873
p-KAP1S824	Rabbit	1:1,000	Cell Signaling	4127
KAP1	Rabbit	1:1,000	Cell Signaling	4124
p-CHK1S345	Rabbit	1:1,000	Cell Signaling	2348
CHK1	Mouse	1:1,000	Cell Signaling	2360
p-CHK2T68	Rabbit	1:1,000	Cell Signaling	2197
CHK2	Mouse	1:1,000	Cell Signaling	3440
Fen1	Rabbit	1:1,000	Cell Signaling	2746
anti-Rabbit Goat		1:2,000	Bio-Rad	170-6515
anti-Mouse Goat		1:2,000	Bio-Rad	170-6516
Actin	Rabbit	1:2,000	Sigma	A2066
Vinculin	Mouse	1:10,000	Abcam	ab18058
