## Supplementary Table 5 for "Integrated genetic screening reveals FEN1 as a driver of stemness and temozolomide resistance in glioblastoma"

	glioma_pathway	r.mean_FEN1	p_FEN1	FEN1	padj_FEN1	sig
1	AC_malig_Greenwald	-0.025402593	0.020675064	-0.025402593	1	FALSE
2	AC_Neftel	-0.049142918	0.000455423	-0.049142918	0.071046047	FALSE
3	Angiogenesis_CancerSEA	-0.082590938	5.19E-08	-0.082590938	8.10E-06	TRUE
4	Apoptosis_CancerSEA	-0.034077781	1.58E-05	-0.034077781	0.002462851	TRUE
5	Beier2007_CD133_GSC	-0.015450483	0.004316788	-0.015450483	0.673418928	FALSE
6	CCAT	0.142113757	9.09E-13	0.142113757	1.42E-10	TRUE
7	CellCycle_CancerSEA	0.226856104	9.09E-13	0.226856104	1.42E-10	TRUE
8	Chromatin_reg_malig_Greenwald	-0.022030953	0.014813363	-0.022030953	1	FALSE
9	Classical_Verhaak	-0.05616201	3.03E-05	-0.05616201	0.004733896	TRUE
10	Consensus_Shats	0.197347963	9.09E-13	0.197347963	1.42E-10	TRUE
11	Developmental_Richards	0.008625031	0.268217176	0.008625031	1	FALSE
12	Differentiation_CancerSEA	-0.039928303	0.001459773	-0.039928303	0.227724626	FALSE
13	DNAdamage_CancerSEA	0.156514576	1.27E-11	0.156514576	1.99E-09	TRUE
14	DNArepair_CancerSEA	0.245796608	9.09E-13	0.245796608	1.42E-10	TRUE
15	EMT_CancerSEA	0.021219929	0.010441315	0.021219929	1	FALSE
16	ES1_Benporath	0.207636469	1.82E-12	0.207636469	2.84E-10	TRUE
17	ES2_Benporath	0.147732627	1.00E-10	0.147732627	1.56E-08	TRUE
18	HALLMARK_ADIPOGENESIS_HALLMARK	-0.013992742	0.046626653	-0.013992742	1	FALSE
19	HALLMARK_ALLOGRAFT_REJECTION_HALLMARK	-0.021208841	0.067331451	-0.021208841	1	FALSE
20	HALLMARK_ANDROGEN_RESPONSE_HALLMARK	-0.0223433	0.001694011	-0.0223433	0.264265656	FALSE
21	HALLMARK_ANGIOGENESIS_HALLMARK	-0.072854569	3.92E-09	-0.072854569	6.12E-07	TRUE
22	HALLMARK_APICAL_JUNCTION_HALLMARK	-0.038420361	0.001320199	-0.038420361	0.205951074	FALSE
23	HALLMARK_APICAL_SURFACE_HALLMARK	-0.000830657	0.845472165	-0.000830657	1	FALSE
24	HALLMARK_APOPTOSIS_HALLMARK	-0.025021407	0.012222479	-0.025021407	1	FALSE
25	HALLMARK_BILE_ACID_METABOLISM_HALLMARK	-0.015882932	0.054507885	-0.015882932	1	FALSE
26	HALLMARK_CHOLESTEROL_HOMEOSTASIS_HALLMARK	-0.044382042	0.000115706	-0.044382042	0.018050153	TRUE
27	HALLMARK_COAGULATION_HALLMARK	-0.091187457	3.39E-09	-0.091187457	5.29E-07	TRUE
28	HALLMARK_COMPLEMENT_HALLMARK	-0.084093776	4.62E-08	-0.084093776	7.21E-06	TRUE
29	HALLMARK_DNA_REPAIR_HALLMARK	0.210216959	9.09E-13	0.210216959	1.42E-10	TRUE
30	HALLMARK_E2F_TARGETS_HALLMARK	0.220550651	1.00E-10	0.220550651	1.56E-08	TRUE
31	HALLMARK_EPITHELIAL_MESENCHYMAL_TRANSITION_HALLMARK	-0.076407441	6.54E-08	-0.076407441	1.02E-05	TRUE
32	HALLMARK_ESTROGEN_RESPONSE_EARLY_HALLMARK	-0.050183319	1.58E-07	-0.050183319	2.46E-05	TRUE
33	HALLMARK_ESTROGEN_RESPONSE_LATE_HALLMARK	0.045211052	7.93E-06	0.045211052	0.001236502	TRUE
34	HALLMARK_FATTY_ACID_METABOLISM_HALLMARK	-0.003189908	0.581124369	-0.003189908	1	FALSE
35	HALLMARK_G2M_CHECKPOINT_HALLMARK	0.178563721	1.88E-10	0.178563721	2.94E-08	TRUE
36	HALLMARK_GLYCOLYSIS_HALLMARK	0.029826196	0.003607704	0.029826196	0.562801756	FALSE
37	HALLMARK_HEDGEHOG_SIGNALING_HALLMARK	-0.075532561	1.42E-07	-0.075532561	2.21E-05	TRUE
38	HALLMARK_HEME_METABOLISM_HALLMARK	-0.081553503	1.98E-08	-0.081553503	3.08E-06	TRUE
39	HALLMARK_HYPOXIA_HALLMARK	-0.102580973	2.30E-10	-0.102580973	3.59E-08	TRUE
40	HALLMARK_IL2_STAT5_SIGNALING_HALLMARK	-0.086179812	1.15E-09	-0.086179812	1.79E-07	TRUE
41	HALLMARK_IL6_JAK_STAT3_SIGNALING_HALLMARK	-0.09516803	1.35E-09	-0.09516803	2.10E-07	TRUE
42	HALLMARK_INFLAMMATORY_RESPONSE_HALLMARK	-0.090451433	1.88E-10	-0.090451433	2.94E-08	TRUE
43	HALLMARK_INTERFERON_ALPHA_RESPONSE_HALLMARK	-0.058138188	4.38E-07	-0.058138188	6.83E-05	TRUE
44	HALLMARK_INTERFERON_GAMMA_RESPONSE_HALLMARK	-0.072306761	1.98E-08	-0.072306761	3.08E-06	TRUE
45	HALLMARK_KRAS_SIGNALING_DN_HALLMARK	-0.018448372	0.022216889	-0.018448372	1	FALSE
46	HALLMARK_KRAS_SIGNALING_UP_HALLMARK	-0.088467239	2.92E-09	-0.088467239	4.56E-07	TRUE
47	HALLMARK_MITOTIC_SPINDLE_HALLMARK	0.050274364	1.77E-06	0.050274364	0.000276075	TRUE
48	HALLMARK_MTORC1_SIGNALING_HALLMARK	0.070781904	1.58E-09	0.070781904	2.47E-07	TRUE
49	HALLMARK_MYC_TARGETS_V1_HALLMARK	0.182181929	9.09E-13	0.182181929	1.42E-10	TRUE
50	HALLMARK_MYC_TARGETS_V2_HALLMARK	0.154006791	5.00E-11	0.154006791	7.80E-09	TRUE
51	HALLMARK_MYOGENESIS_HALLMARK	-0.073458453	1.93E-06	-0.073458453	0.000301466	TRUE
52	HALLMARK_NOTCH_SIGNALING_HALLMARK	-0.029963473	0.014260397	-0.029963473	1	FALSE
53	HALLMARK_OXIDATIVE_PHOSPHORYLATION_HALLMARK	0.05236433	2.40E-07	0.05236433	3.74E-05	TRUE
54	HALLMARK_P53_PATHWAY_HALLMARK	-0.035922796	0.00022752	-0.035922796	0.0354931	TRUE
55	HALLMARK_PANCREAS_BETA_CELLS_HALLMARK	0.016095186	0.037188794	0.016095186	1	FALSE
56	HALLMARK_PEROXISOME_HALLMARK	0.02412678	4.01E-05	0.02412678	0.006262012	TRUE
57	HALLMARK_PI3K_AKT_MTOR_SIGNALING_HALLMARK	0.014560291	0.021434198	0.014560291	1	FALSE
58	HALLMARK_PROTEIN_SECRETION_HALLMARK	-0.098096688	8.22E-10	-0.098096688	1.28E-07	TRUE
59	HALLMARK_REACTIVE_OXYGEN_SPECIES_PATHWAY_HALLMARK	-0.005574809	0.175482306	-0.005574809	1	FALSE
60	HALLMARK_SPERMATOGENESIS_HALLMARK	0.109254681	1.73E-11	0.109254681	2.70E-09	TRUE
61	HALLMARK_TGF_BETA_SIGNALING_HALLMARK	-0.086612353	4.87E-10	-0.086612353	7.60E-08	TRUE
62	HALLMARK_TNFA_SIGNALING_VIA_NFKB_HALLMARK	-0.113111111	4.55E-12	-0.113111111	7.09E-10	TRUE
63	HALLMARK_UNFOLDED_PROTEIN_RESPONSE_HALLMARK	0.028600436	5.28E-05	0.028600436	0.00823191	TRUE
64	HALLMARK_UV_RESPONSE_DN_HALLMARK	-0.11566115	9.09E-12	-0.11566115	1.42E-09	TRUE
65	HALLMARK_UV_RESPONSE_UP_HALLMARK	0.088941139	2.27E-11	0.088941139	3.55E-09	TRUE
66	HALLMARK_WNT_BETA_CATENIN_SIGNALING_HALLMARK	-0.017612892	0.077896869	-0.017612892	1	FALSE
67	HALLMARK_XENOBIOTIC_METABOLISM_HALLMARK	-0.010953623	0.100200058	-0.010953623	1	FALSE
68	hESC_Bhattacharya	0.167310249	9.09E-13	0.167310249	1.42E-10	TRUE
69	Human_Epithelial_ASC_Smith	0.169453648	4.55E-12	0.169453648	7.09E-10	TRUE
70	Hypoxia_CancerSEA	-0.100481811	9.09E-13	-0.100481811	1.42E-10	TRUE
71	Inflammation_CancerSEA	-0.10689175	2.79E-10	-0.10689175	4.36E-08	TRUE
72	inflammatory_Greenwald	-0.054868759	1.58E-09	-0.054868759	2.47E-07	TRUE
73	Injury_Response_Richards	-0.055343474	0.000669387	-0.055343474	0.104424298	FALSE
74	Invasion_CancerSEA	0.114018783	1.58E-09	0.114018783	2.47E-07	TRUE
75	iPSC_Shats	0.038677715	3.52E-06	0.038677715	0.000549213	TRUE
76	IVY_CT_IVY	0.079192571	2.24E-08	0.079192571	3.49E-06	TRUE
77	IVY_CTmvp_IVY	-0.086155255	4.11E-08	-0.086155255	6.41E-06	TRUE
78	IVY_CTpan_IVY	-0.105412517	1.54E-10	-0.105412517	2.40E-08	TRUE
79	IVY_LE_IVY	-0.068238889	4.90E-06	-0.068238889	0.000764511	TRUE
80	Liau2018_GSC8_GSC	-0.060861847	9.55E-05	-0.060861847	0.014904745	TRUE
81	Mac_Greenwald	-0.09410828	1.88E-10	-0.09410828	2.94E-08	TRUE
82	MES_Ast_malig_Greenwald	-0.0360629	0.000323666	-0.0360629	0.050491875	FALSE
83	MES_Hyp_malig_Greenwald	-0.077906431	4.11E-08	-0.077906431	6.41E-06	TRUE
84	MES_malig_Greenwald	-0.092771133	5.22E-09	-0.092771133	8.14E-07	TRUE
85	MES1_Neftel	-0.093678013	3.39E-09	-0.093678013	5.29E-07	TRUE
86	MES2_Neftel	-0.101183704	2.16E-09	-0.101183704	3.37E-07	TRUE
87	Mesenchymal_Verhaak	-0.106009704	1.15E-09	-0.106009704	1.79E-07	TRUE
88	Metabolism_Greenwald	-0.063165955	1.75E-07	-0.063165955	2.73E-05	TRUE
89	MP1_CellCycle_G2M_Gavish	0.157900891	1.73E-11	0.157900891	2.70E-09	TRUE
90	MP10_Protein_Maturation_Gavish	-0.049730513	0.001076427	-0.049730513	0.167922581	FALSE
91	MP11_Translation_Initiation_Gavish	0.018677138	0.069346792	0.018677138	1	FALSE
92	MP12_EMT1_Gavish	-0.085718391	6.00E-09	-0.085718391	9.37E-07	TRUE
93	MP13_EMT2_Gavish	-0.079869301	4.53E-09	-0.079869301	7.06E-07	TRUE
94	MP14_EMT3_Gavish	-0.054118951	9.27E-06	-0.054118951	0.001445777	TRUE
95	MP15_EMT4_Gavish	-0.114356392	1.85E-09	-0.114356392	2.89E-07	TRUE
96	MP16_MES_Glioma_Gavish	-0.090109403	2.30E-10	-0.090109403	3.59E-08	TRUE
97	MP17_Interferon_MHCII_1_Gavish	-0.070621941	5.22E-09	-0.070621941	8.14E-07	TRUE
98	MP18_Interferon_MHCII_2_Gavish	-0.064061632	5.86E-07	-0.064061632	9.15E-05	TRUE
99	MP19_Epithelial_Senescence_Gavish	-0.04179528	7.80E-07	-0.04179528	0.00012163	TRUE
100	MP2_CellCycle_G1S_Gavish	0.26657645	6.37E-11	0.26657645	9.93E-09	TRUE
101	MP20_MYC_Gavish	0.135217662	4.55E-12	0.135217662	7.09E-10	TRUE
102	MP21_Respiration_Gavish	0.015404182	0.049658684	0.015404182	1	FALSE
103	MP22_Secreted_1_Gavish	-0.077614335	2.92E-09	-0.077614335	4.56E-07	TRUE
104	MP23_Secreted_2_Gavish	-0.038462798	0.00637837	-0.038462798	0.995025745	FALSE
105	MP24_Cilia_Gavish	0.00845327	0.768080166	0.00845327	1	FALSE
106	MP25_Astrocytes_Gavish	-0.070749701	9.27E-06	-0.070749701	0.001445777	TRUE
107	MP26_NPC_Glioma_Gavish	0.007237325	0.425749555	0.007237325	1	FALSE
108	MP27_Oligo_Progenitor_Gavish	0.019019937	0.014813363	0.019019937	1	FALSE
109	MP28_Oligo_Normal_Gavish	-0.052302242	4.90E-06	-0.052302242	0.000764511	TRUE
110	MP29_NPC_OPC_Gavish	-0.048505884	1.58E-05	-0.048505884	0.002462851	TRUE
111	MP3_CellCycle_HMG_rich_Gavish	0.218017492	9.09E-13	0.218017492	1.42E-10	TRUE
112	MP30_PDAC_Classical_Gavish	-0.052881826	2.66E-07	-0.052881826	4.14E-05	TRUE
113	MP31_Alveolar_Gavish	-0.038870039	2.12E-05	-0.038870039	0.003306683	TRUE
114	MP32_Skin_Pigmentation_Gavish	-0.086896752	7.80E-07	-0.086896752	0.00012163	TRUE
115	MP33_RBCs_Gavish	-0.037074046	1.08E-05	-0.037074046	0.00168729	TRUE
116	MP34_Platelet_Activation_Gavish	-0.055616303	2.51E-06	-0.055616303	0.000391157	TRUE
117	MP35_HematoRelated_1_Gavish	-0.07451313	4.87E-10	-0.07451313	7.60E-08	TRUE
118	MP36_IG_Gavish	-0.053972628	2.30E-06	-0.053972628	0.000358837	TRUE
119	MP37_HematoRelated_2_Gavish	-0.033683132	1.00E-05	-0.033683132	0.001562237	TRUE
120	MP38_Glutathione_Gavish	-0.001392568	0.321964945	-0.001392568	1	FALSE
121	MP39_Metal_Response_Gavish	-0.080038583	6.77E-06	-0.080038583	0.001055484	TRUE
122	MP4_CellCycle_Chromatin_Gavish	0.051945911	6.45E-07	0.051945911	0.000100648	TRUE
123	MP40_Unassigned_1_Gavish	-0.086747619	6.45E-07	-0.086747619	0.000100648	TRUE
124	MP41_Unassigned_2_Gavish	-0.052993833	1.13E-06	-0.052993833	0.000176204	TRUE
125	MP5_Stress_Gavish	-0.074088721	2.16E-09	-0.074088721	3.37E-07	TRUE
126	MP6_Hypoxia_Gavish	-0.08745404	1.98E-08	-0.08745404	3.08E-06	TRUE
127	MP7_Stress_inVitro_Gavish	-0.054486188	3.83E-06	-0.054486188	0.00059703	TRUE
128	MP8_Proteasomal_Degradation_Gavish	0.062043731	3.25E-07	0.062043731	5.07E-05	TRUE
129	MP9_Unfolded_Protein_Response_Gavish	-0.007686579	0.403595618	-0.007686579	1	FALSE
130	Myc_Kim	0.117370276	9.09E-12	0.117370276	1.42E-09	TRUE
131	Nanog_Benporath	0.1022058	1.82E-12	0.1022058	2.84E-10	TRUE
132	Neural_Verhaak	-0.026478821	0.000745346	-0.026478821	0.116274015	FALSE
133	Neuron_Greenwald	0.013015174	0.075684526	0.013015174	1	FALSE
134	NPC_malig_Greenwald	0.063093819	3.25E-07	0.063093819	5.07E-05	TRUE
135	NPC1_Neftel	0.045308312	3.52E-06	0.045308312	0.000549213	TRUE
136	NPC2_Neftel	0.010325902	0.262641468	0.010325902	1	FALSE
137	Oligo_Greenwald	-0.056497608	1.47E-05	-0.056497608	0.002285479	TRUE
138	OPC_malig_Greenwald	0.036227977	0.001076427	0.036227977	0.167922581	FALSE
139	OPC_Neftel	-0.005413306	0.857575686	-0.005413306	1	FALSE
140	Proliferation_BenPorath2008	0.213007567	2.27E-11	0.213007567	3.55E-09	TRUE
141	Proliferation_CancerSEA	0.073513915	4.52E-06	0.073513915	0.000704392	TRUE
142	Proneural_Verhaak	0.045566151	4.30E-05	0.045566151	0.006709048	TRUE
143	Quiescence_CancerSEA	-0.080177487	1.54E-10	-0.080177487	2.40E-08	TRUE
144	Reactive_Ast_Greenwald	-0.095675177	1.14E-07	-0.095675177	1.78E-05	TRUE
145	Sox2_Benporath	0.081731306	3.37E-10	0.081731306	5.26E-08	TRUE
146	StemCell_Palmer2012	0.125489226	1.85E-09	0.125489226	2.89E-07	TRUE
147	Stemness_CancerSEA	-0.001236263	0.989773659	-0.001236263	1	FALSE
148	Stemness_Miranda2019	0.116903729	2.30E-10	0.116903729	3.59E-08	TRUE
149	StemSC	0.101341578	1.25E-10	0.101341578	1.94E-08	TRUE
150	StemSig_Zhang2022	0.132657381	9.09E-13	0.132657381	1.42E-10	TRUE
151	TMZ_Consensus	0.025409949	0.00038445	0.025409949	0.059974141	FALSE
152	TMZ_GSE145128	0.031266054	2.30E-06	0.031266054	0.000358837	TRUE
153	TMZ_GSE151680	0.054296477	7.37E-05	0.054296477	0.011489782	TRUE
154	TMZ_GSE193957	-0.008233114	0.928507554	-0.008233114	1	FALSE
155	Vasc_Greenwald	-0.046369515	0.00010859	-0.046369515	0.016939964	TRUE
156	Xie2022_GS118_GSC	-0.097944486	5.19E-08	-0.097944486	8.10E-06	TRUE
